# GRAMD1C regulates autophagy initiation and mitochondrial bioenergetics through ER-mitochondria cholesterol transport

**DOI:** 10.1101/2021.08.04.455032

**Authors:** Matthew Yoke Wui Ng, Chara Charsou, Ana Lapao, Sakshi Singh, Laura Trachsel-Moncho, Sigve Nakken, Michael J. Munson, Anne Simonsen

## Abstract

During autophagy, cytosolic cargo is sequestered into double-membrane vesicles called autophagosomes. The origin and identity of the membranes that form the autophagosome remain to be fully characterized. Here, we investigated the role of cholesterol in starvation- induced autophagy and identify a role for the ER-localized cholesterol transport protein GRAMD1C in the regulation of autophagy and mitochondrial function. We demonstrate that cholesterol depletion leads to a rapid induction of autophagy, possibly caused by a corresponding increased abundance of curved autophagy membranes. We further show that GRAMD1C is a negative regulator of starvation-induced autophagy. Similar to its yeast orthologue, GRAMD1C is recruited to mitochondria through its GRAM domain. Additionally, we find that GRAMD1C depletion leads to increased mitochondrial cholesterol accumulation and mitochondrial oxidative phosphorylation. Finally, we demonstrate that expression of GRAM family genes is linked to clear cell renal carcinoma survival, highlighting the pathophysiological relevance of cholesterol transport proteins.
