## Supplementary material for "GRAMD1C regulates autophagy initiation and mitochondrial bioenergetics through ER-mitochondria cholesterol transport": Table I

### Sheet: GRAMD1C-EGFP_vs_EGFP
Table 1a	Protein Co-purified from GRAMD1C-EGFP vs EGFP.
Gene names	logFC	P.Value	Protein IDs
GRAMD1A	8.55914	0.000470912	Q96CP6
GRAMD1C	8.30599	0.000260552	Q8IYS0
IGHV3-38	5.17846	0.0291526	P0DOX2
LAMB3	4.72345	0.000671495	Q13751
GRAMD3	3.70902	0.00845278	Q96HH9
C1QBP	3.60392	0.000445884	Q07021
COX4I1	3.52109	0.0148615	P13073
BAG2	3.5041	0.000147495	O95816
GRAMD1B	3.47229	0.0180337	Q3KR37
LAMP1	3.40314	0.022005	P11279
BOLA2	3.32985	0.0127953	Q9H3K6
LIN7C	3.31687	0.00238063	Q9NUP9
ACTA1	3.25892	0.0116237	P68133
STT3A	3.24724	6.44043e-05	P46977
CYB5A	3.19996	2.80987e-05	P00167
TTYH3	3.09425	1.59125e-05	Q9C0H2
GBA	2.97839	8.92419e-06	P04062
CD70	2.96464	2.27231e-05	P32970
LAMC2	2.90369	0.000320642	Q13753
VDAC2	2.83895	0.000625583	P45880
OAS1	2.8364	0.00542222	P00973
VDAC1	2.8209	0.00349419	P21796
M6PR	2.80034	2.47034e-05	P20645
DERL1	2.7585	9.29374e-05	Q9BUN8
MTCH2	2.75261	0.000392001	Q9Y6C9
TAPBP	2.68926	0.000849399	O15533
ATP5J	2.67233	0.00177808	P18859
ADRM1	2.62043	0.0225139	Q16186
TAP1	2.58099	0.0102524	Q03518
ASPH	2.55059	0.00792508	Q12797
OCIAD2	2.50901	0.00335541	Q56VL3
SEC61G	2.49685	0.0193448	P60059
RALA	2.4933	0.032718	P11233
CDK2	2.45344	4.26999e-05	P24941
TMEM109	2.44957	0.000995093	Q9BVC6
SREK1IP1	2.44285	0.0362543	Q8N9Q2
FGF2	2.40474	0.0134506	P09038
TECR	2.3807	0.00210803	Q9NZ01
RBBP4	2.3793	0.000221793	Q09028
TPP1	2.3559	0.00213215	O14773
GHDC	2.33861	0.000174163	Q8N2G8
CKMT1A	2.3036	0.000612388	P12532
VAMP3	2.29959	0.000123422	Q15836
NDUFAF2	2.28749	0.00102026	Q8N183
PDP1	2.24894	0.00345057	Q9P0J1
PHB	2.22075	0.00110702	P35232
APOBEC3C	2.20236	0.0100115	Q9NRW3
CCDC47	2.18934	0.00110704	Q96A33
MMGT1	2.16138	0.0137044	Q8N4V1
CLCC1	2.13438	0.0168376	Q96S66
SLC25A3	2.12795	0.00761121	Q00325
TIGAR	2.08572	0.000476822	Q9NQ88
HLA-B	2.06853	0.0107193	P01889
HLA-A	2.02045	0.00111599	P04439
UPP1	2.00992	0.00543159	Q16831
IDH3B	1.99963	0.00105987	O43837
TRMT10C	1.9855	0.0134233	Q7L0Y3
CD59	1.97281	0.000560764	P13987
TRIM22	1.93589	0.00231942	Q8IYM9
ZMPSTE24	1.93213	0.000355303	O75844
OAS3	1.92026	0.0158419	Q9Y6K5
LGALS3BP	1.91814	0.0118582	Q08380
IFIT3	1.907	0.0359181	O14879
HLA-C	1.90607	0.001294	P10321
SLC25A22	1.90401	0.0177243	Q9H936
RPS27A	1.88621	0.0042527	P62979
CBR1	1.8601	0.00166739	P16152
U2AF1	1.8414	0.0286187	Q01081
PHB2	1.81531	0.0117987	Q99623
GOSR1	1.81424	0.00470141	O95249
ITGA2	1.78752	0.00183817	P17301
GNB2L1	1.78446	0.020848	P63244
EMC4	1.78058	0.00954267	Q5J8M3
SLC25A5	1.70965	0.00592168	P05141
IPO5	1.70835	0.0115565	O00410
SSR4	1.69407	0.00485213	P51571
ATAD3A	1.69086	0.00630824	Q9NVI7
PLSCR1	1.68276	0.00599623	O15162
RPS24	1.66692	0.0269171	P62847
SDHA	1.65804	0.0110406	P31040
CLEC2B	1.65083	0.00499793	Q92478
SRP68	1.64415	0.00484086	Q9UHB9
PYCRL	1.63966	0.0157068	Q53H96
RHOT2	1.6328	0.00566841	Q8IXI1
MRPS36	1.62415	0.00973289	P82909
YBX3	1.62058	0.0444855	P16989
MAGT1	1.61416	0.0149164	Q9H0U3
RNF126	1.60549	0.00248624	Q9BV68
HSPA1A	1.57609	0.00824065	P0DMV8
FDFT1	1.56079	0.0451576	P37268
SLC25A6	1.55847	0.0486803	P12236
CCNB1	1.55773	0.0498382	P14635
PITRM1	1.54786	0.0130651	Q5JRX3
RAE1	1.54671	0.0289573	P78406
USP3	1.5319	0.0339491	Q9Y6I4
PTER	1.53182	0.00162608	Q96BW5
ADA	1.52973	0.00155997	P00813
RBM22	1.50214	0.00312667	Q9NW64
RRM2B	1.49245	0.0492185	Q7LG56
HNRNPH2	1.47891	0.0144093	P55795
TMED9	1.47841	0.0413416	Q9BVK6
UQCRC2	1.47134	0.0106351	P22695
ACSL4	1.4435	0.00164961	O60488
GLUD1	1.4337	0.00702079	P00367
ZC3HAV1	1.40657	0.0416265	Q7Z2W4
CD9	1.393	0.0395933	P21926
PTGES2	1.39115	0.00492629	Q9H7Z7
NNT	1.36006	0.0280869	Q13423
GCLM	1.35025	0.0168225	P48507
ALG1	1.34742	0.0030079	Q9BT22
RAC1	1.34537	0.00586164	P63000
AUP1	1.33007	0.0170542	Q9Y679
SCARA3	1.32108	0.0369191	Q6AZY7
OGDH	1.31879	0.0252109	Q02218
HEXIM1	1.30083	0.049851	O94992
PARS2	1.30006	0.0081255	Q7L3T8
MTDH	1.29823	0.0102773	Q86UE4
DDOST	1.29091	0.0192306	P39656
CYB5B	1.28655	0.00379442	O43169
RPS20	1.25993	0.0322192	P60866
ATL2	1.25453	0.00367504	Q8NHH9
SPCS2	1.25314	0.00412061	Q15005
RPL37A	1.24866	0.0162534	P61513
SDHB	1.24379	0.00762405	P21912
METAP1D	1.23153	0.010154	Q6UB28
MT2A	1.22905	0.0146654	P02795
MVB12A	1.22496	0.0446218	Q96EY5
HSPA5	1.2222	0.00596143	P11021
ARFGAP1	1.21741	0.0230006	Q8N6T3
PXN	1.20502	0.0264168	P49023
AFG3L2	1.19397	0.0174045	Q9Y4W6
SRP9	1.1828	0.0308671	P49458
CANX	1.18109	0.013277	P27824
PTPN11	1.17261	0.0484093	Q06124
TARS2	1.17108	0.00241056	Q9BW92
ARMCX3	1.1707	0.00895945	Q9UH62
RPS15	1.16885	0.0133668	P62841
PLEC	1.15223	0.00303942	Q15149
SAMHD1	1.14492	0.00672161	Q9Y3Z3
PLD3	1.14081	0.00966795	Q8IV08
RLTPR	1.13513	0.00723754	Q6F5E8
TMED10	1.13381	0.0183446	P49755
PRDX1	1.11538	0.0356201	Q06830
ATP2A2	1.11357	0.0219961	P16615
PDCD6	1.1104	0.0117289	O75340
ATP5B	1.09156	0.0238364	P06576
APOL2	1.0814	0.0297703	Q9BQE5
UQCRC1	1.06898	0.0125517	P31930
PMPCA	1.06462	0.0151331	Q10713
RRAS2	1.06194	0.0378717	P62070
SMTN	1.05598	0.00599399	P53814
PGRMC1	1.05032	0.0230801	O00264
FAM3C	1.04262	0.0324976	Q92520
PRMT5	1.04174	0.0429158	O14744
ZNF114	1.02965	0.0177195	Q8NC26
RECQL	1.01648	0.018387	P46063
HSPA6	1.00572	0.0101988	P17066

### Sheet: GRAMD1C(deltaGRAM)-EGFP_vs_EGFP
Table 1b	Protein Co-purified from GRAMD1C (DeltaGRAM)-EGFP vs EGFP.
Gene names	logFC	P.Value	Protein IDs
ACTA1	3.7664	0.0148152	P68133
NFU1	3.4077	0.0305883	Q9UMS0
COX4I1	3.40548	0.0222812	P13073
MTCH2	3.2522	0.000681165	Q9Y6C9
BDH1	3.07639	0.000610313	Q02338
APOBEC3C	3.05409	0.00291222	Q9NRW3
DYNLL1	2.86892	0.00743843	P63167
RHOT2	2.85827	6.85465e-05	Q8IXI1
M6PR	2.66555	6.69576e-05	P20645
SEC61A1	2.57925	0.0430001	P61619
C1QBP	2.5473	0.00272146	Q07021
KPRP	2.5266	0.00119714	Q5T749
ATP5J	2.21167	0.00702882	P18859
VAMP3	2.13808	0.0107597	Q15836
SCARA3	2.12015	0.036801	Q6AZY7
SLC25A6	1.98531	0.00145583	P12236
RBBP4	1.97463	0.00383086	Q09028
WDR45B	1.9737	0.00135013	Q5MNZ6
SLC25A3	1.96691	0.00342141	Q00325
OCIAD2	1.95513	0.00530598	Q56VL3
MCAM	1.92312	0.0138154	P43121
RAB14	1.90548	0.0268891	P61106
FADS2	1.86466	0.046326	O95864
GNAI3	1.83936	0.0345018	P08754
CCDC47	1.8303	0.0116552	Q96A33
SEC61G	1.81523	0.0410036	P60059
GBA	1.78679	0.0121147	P04062
SSR4	1.73605	0.00352923	P51571
TECR	1.69817	0.014586	Q9NZ01
ALKBH4	1.67428	0.00131352	Q9NXW9
RAB6A	1.66962	0.0323966	P20340
TIGAR	1.64258	0.00783657	Q9NQ88
VDAC2	1.62009	0.0127584	P45880
ATP5C1	1.61145	0.0337778	P36542
CBR1	1.57511	0.00609975	P16152
TAP1	1.53461	0.0402445	Q03518
ARL8B	1.53417	0.0234201	Q9NVJ2
PTGES2	1.49647	0.0467734	Q9H7Z7
PHB	1.45167	0.0199782	P35232
TMED10	1.44699	0.00780332	P49755
SLC25A22	1.42472	0.0345703	Q9H936
CLCC1	1.42211	0.0364075	Q96S66
METTL2A	1.41998	0.0454971	Q96IZ6
SLC25A5	1.40048	0.0197737	P05141
TGFB1	1.39506	0.0397149	P01137
PGRMC1	1.39259	0.00881892	O00264
DDOST	1.38936	0.0214193	P39656
PTPN11	1.38622	0.0293389	Q06124
GNA11	1.2949	0.0217712	P29992
KIAA0101	1.25805	0.0296659	Q15004
UBA6	1.24338	0.0054045	A0AVT1
UQCRC2	1.18524	0.0320212	P22695
RAB5C	1.17684	0.00624837	P51148
CTNNA1	1.17207	0.0499386	P35221
RPN2	1.16626	0.0123601	P04844
SPCS2	1.15181	0.0175386	Q15005
RAC1	1.12379	0.0362747	P63000
NTMT1	1.10516	0.0132626	Q9BV86
ATP2A2	1.04391	0.0358925	P16615
ATP5B	1.03962	0.0448839	P06576
RHOA	1.03077	0.0158081	P61586
