## Supplementary material for "GRAMD1C regulates autophagy initiation and mitochondrial bioenergetics through ER-mitochondria cholesterol transport": Table II

### Sheet: Sheet 1
Table 2	Protein abundance of siGRAMD1C treated cells were compared to siNC treated cells.
Gene names	logFC	P.Value	Protein IDs
FN1	3.97973	0.0397242	P02751
APOB	3.26028	9.08449e-05	P04114
RAB31	2.65855	0.00021463	Q13636
FGFR1OP	2.5341	0.00203863	O95684
PFKFB4	2.41182	0.000248534	Q16877;P16118
ALDH16A1	2.16102	0.000837248	Q8IZ83
SMYD5	2.0607	0.0490623	Q6GMV2
RPL7L1	2.01059	0.00657281	Q6DKI1
SEC16A	1.85544	0.0143499	O15027
SRGAP2B	1.84473	0.00453349	P0DMP2;P0DJJ0;O75044;Q7Z6B7
NEFL	1.81613	0.0097966	P07196
RAB3B	1.80944	0.0226235	P20337
ARID1A	1.79283	0.0350632	O14497;Q8NFD5
CORO7	1.6911	0.0264179	P57737
TBC1D13	1.66087	0.00466569	Q9NVG8
ABCB7	1.60646	0.0164208	O75027
AMIGO2	1.60354	0.0277312	Q86SJ2
RAB32	1.60241	0.0394699	Q13637;O14966;P57729
LSM12	1.56686	0.00690725	Q3MHD2
	1.55124	0.0372511	Q6ZSR9
LYAR	1.54506	0.0229655	Q9NX58
SQLE	1.53357	0.0459267	Q14534
NES	1.53145	0.0373983	P48681
POLE	1.51454	0.00232975	Q07864
ORC3	1.44855	0.0327995	Q9UBD5
NOA1	1.43883	0.0166092	Q8NC60
MAP3K14	1.40898	0.00382082	Q99558
ADNP	1.3954	0.0170584	Q9H2P0
CMTR2	1.3923	0.0219055	Q8IYT2
CENPF	1.35052	0.0191783	P49454
SRA1	1.34193	0.00126981	Q9HD15
QSOX2	1.32122	0.0198274	Q6ZRP7
METTL3	1.31828	0.0323091	Q86U44
RIF1	1.3169	0.0485216	Q5UIP0
CWC22	1.30315	0.0390905	Q9HCG8
DUSP12	1.27859	0.0145986	Q9UNI6
SYNE2	1.27285	0.0196919	Q8WXH0
TBL2	1.27035	0.0187104	Q9Y4P3
MRPL47	1.26928	0.030627	Q9HD33
TAP1	1.22846	0.0478791	Q03518
LYPLAL1	1.19528	0.0270638	Q5VWZ2
ARFGAP2	1.18799	0.0133496	Q8N6H7;Q9NP61
SNTB2	1.17864	0.0141989	Q13425
UBE2A	1.17107	0.0316616	P49459
FIBP	1.16603	0.0169762	O43427
CAMK2D	1.16487	0.0348339	Q13557
STARD9	1.15488	0.0230658	Q9P2P6;O43896;Q9H1H9;Q9NQT8
THOC5	1.15402	0.00278771	Q13769
RNF123	1.15399	0.0427927	Q5XPI4
NCK2	1.14597	0.0118394	O43639;P16333
DIDO1	1.13791	0.0318988	Q9BTC0
MRC2	1.12493	0.00333466	Q9UBG0
MKI67	1.10327	0.0194501	P46013
CD97	1.10068	0.0370161	P48960;Q9UHX3
MCMBP	1.07149	0.0493429	Q9BTE3
PTMA	1.06328	0.0475827	P06454
TRIM23	1.04456	0.0353977	P36406
INTS1	1.03754	0.00654765	Q8N201
MPHOSPH6	1.01735	0.0375806	Q99547
GTF3C3	1.01549	0.0126505	Q9Y5Q9
NDUFV2	1.01073	0.0152915	P19404
ORC5	1.00032	0.0102221	O43913
PSEN1	0.995322	0.0234804	P49768;P49810
NDUFA11	0.986801	0.034911	Q86Y39
PELO	0.964384	0.0293314	Q9BRX2
PDLIM2	0.961495	0.0166572	Q96JY6
COG8	0.957873	0.042727	Q96MW5
YTHDC1	0.923567	0.0356765	Q96MU7
CLN6	0.921649	0.0324132	Q9NWW5
RBMX	0.896866	0.0219716	P38159;O75526;Q8N7X1
UBE2G1	0.881872	0.0248396	P62253
CDH13	0.872949	0.0145071	P55290
PLAUR	0.855432	0.033303	Q03405
TAF9B	0.844941	0.0352373	Q9HBM6;Q16594
ZYG11B	0.795119	0.0176732	Q9C0D3
RHOT1	0.777412	0.0160936	Q8IXI2
ASPSCR1	0.749624	0.0105107	Q9BZE9
DECR1	0.744836	0.0482473	Q16698
ISG20	0.718237	0.0326921	Q96AZ6
LLGL1	0.708759	0.0389543	Q15334
RTFDC1	0.657571	0.0432284	Q9BY42
POGZ	0.634417	0.0430277	Q7Z3K3
RAB21	0.630391	0.0396967	Q9UL25
H2AFY2	0.613696	0.0358363	Q9P0M6
OXA1L	0.554474	0.029637	Q15070
TNKS1BP1	0.54929	0.0312824	Q9C0C2
SART1	0.536013	0.0284643	O43290
ATXN2L	0.528734	0.0411278	Q8WWM7
PRPSAP1	0.524187	0.0286683	Q14558
FAM192A	0.476754	0.0252424	Q9GZU8
LSG1	0.464996	0.0329013	Q9H089
TPX2	0.430768	0.0232376	Q9ULW0
RIC8A	-0.363637	0.0449135	Q9NPQ8;Q9NVN3
EIF3K	-0.382986	0.0430296	Q9UBQ5
GLOD4	-0.413528	0.0493315	Q9HC38
SAR1A	-0.417703	0.0399811	Q9NR31
RPL17	-0.423949	0.0307314	P18621
SRRT	-0.426088	0.0388048	Q9BXP5
ITGA3	-0.461853	0.0444485	P26006
GLO1	-0.466664	0.031409	Q04760
CSNK1A1	-0.480599	0.0379286	P48729;Q8N752
UBE2C	-0.499401	0.0435599	O00762
PCID2	-0.526549	0.0396673	Q5JVF3
CCDC47	-0.588404	0.0367966	Q96A33
PSMD14	-0.588865	0.0215341	O00487
PPP6C	-0.589811	0.0384725	O00743
EIF3E	-0.605008	0.0243414	P60228
DCK	-0.609944	0.0294058	P27707
IDH3A	-0.633927	0.044991	P50213
NAA15	-0.650895	0.0135113	Q9BXJ9;Q6N069
AP2M1	-0.65304	0.022801	Q96CW1
PGM3	-0.673762	0.0357647	O95394
SDHB	-0.684693	0.0351752	P21912
ARPC5	-0.702147	0.00535907	O15511
MRGBP	-0.720634	0.00740633	Q9NV56
AKR1B1	-0.721899	0.0258561	P15121;C9JRZ8
EEF1B2	-0.739655	0.00818585	P24534
PEX19	-0.761819	0.0388493	P40855
MPHOSPH10	-0.827924	0.0179065	O00566
PRPF4B	-0.8284	0.00585479	Q13523
FAM195B	-0.832951	0.0447462	C9JLW8
SPATS2L	-0.834477	0.030981	Q9NUQ6
NT5DC1	-0.852646	0.0253772	Q5TFE4
C11orf68	-0.899862	0.0298865	Q9H3H3
AP3M1	-0.923218	0.0441432	Q9Y2T2;P53677
ARF4	-0.929135	0.00597671	P18085
STX12	-0.942239	0.0379496	Q86Y82
SEPHS1	-0.946461	0.0240617	P49903
PRIM2	-0.960681	0.00378571	P49643
FASTKD2	-0.971585	0.0392172	Q9NYY8
MRPL39	-0.974223	0.0465919	Q9NYK5
YME1L1	-0.97978	0.0203029	Q96TA2
PAPSS1	-1.0038	0.0179709	O43252
TMED2	-1.00403	0.00866147	Q15363
SPRYD4	-1.00772	0.00216668	Q8WW59
UBE2G2	-1.00887	0.014894	P60604
SOD2	-1.00897	0.0495942	P04179
PGP	-1.01449	0.0498498	A6NDG6
ERLIN2	-1.02211	0.0228144	O94905
CD2BP2	-1.02511	0.0282924	O95400
PLEKHO2	-1.02579	0.0339693	Q8TD55
CHMP1A	-1.02836	0.0454692	Q9HD42
CRIP2	-1.0479	0.00802239	P52943
EPB41L3	-1.04904	0.0411746	Q9Y2J2;Q9H4G0
PSMG2	-1.05517	0.0326889	Q969U7
CDK11A	-1.08202	0.0442452	Q9UQ88;P21127
CSRP2	-1.09627	0.0397012	Q16527
SCPEP1	-1.1029	0.0178973	Q9HB40
NFKB1	-1.10353	0.0398697	P19838
CAPNS1	-1.11129	0.0352462	P04632;Q96L46
CAP2	-1.11136	0.00568169	P40123
LSM2	-1.12175	0.0108012	Q9Y333
COMMD8	-1.12183	0.0204482	Q9NX08
DNAJC2	-1.15977	0.0361412	Q99543
GNL3	-1.15988	0.035648	Q9BVP2
C1orf123	-1.18135	0.0439182	Q9NWV4
IVD	-1.1826	0.0353975	P26440
NDRG1	-1.18526	0.0183508	Q92597
DKC1	-1.19587	0.0309016	O60832
SEPT8	-1.20916	0.0285559	Q92599
CDC27	-1.23173	0.0425385	P30260
SUCLA2	-1.24418	0.0170599	Q9P2R7
PTGR2	-1.26031	0.0337758	Q8N8N7
ACTR10	-1.26422	0.0195553	Q9NZ32
GYG1	-1.26832	0.010331	P46976
GCLC	-1.2687	0.00855037	P48506
HSPB11	-1.32691	0.0285009	Q9Y547
WDR18	-1.33451	0.0470012	Q9BV38
RAB3GAP1	-1.34071	0.00818077	Q15042
MRPS25	-1.36923	0.0146977	P82663
RTCA	-1.37258	0.0189971	O00442
CHTOP	-1.3735	0.0271011	Q9Y3Y2
GHITM	-1.37853	0.0197583	Q9H3K2
CKS1B	-1.38698	0.0451342	P61024
APOA1BP	-1.42974	0.0256624	Q8NCW5
MPRIP	-1.44121	0.0408666	Q6WCQ1
SCP2	-1.44302	0.0378783	P22307
GSK3B	-1.44472	0.0159056	P49841
CT45A3	-1.4465	0.0453644	Q8NHU0;Q5HYN5;Q5DJT8;P0DMV2;P0DMV1;P0DMV0;P0DMU9;P0DMU8;P0DMU7
ILKAP	-1.45573	0.035506	Q9H0C8
SLTM	-1.47115	0.0255902	Q9NWH9
TTC1	-1.49185	0.0300701	Q99614
UTP15	-1.51724	0.0177065	Q8TED0
CAPG	-1.5479	0.000272002	P40121
MT-CO1	-1.5511	0.00942438	P00395
NUP98	-1.55346	0.0247594	P52948
MESDC2	-1.55353	0.0228124	Q14696
ELAC2	-1.55683	0.0142619	Q9BQ52
SSSCA1	-1.56261	0.0105923	O60232
TPP1	-1.56297	0.0395423	O14773
TMCO1	-1.56904	0.0350572	Q9UM00
PODXL	-1.57772	0.0344867	O00592
PYCR2	-1.64344	0.0423661	Q96C36
DIEXF	-1.65124	0.0133063	Q68CQ4
PIP4K2C	-1.654	0.00932943	Q8TBX8
NPC2	-1.69264	0.029878	P61916
SYNJ2BP	-1.70533	0.00984999	P57105
EXOSC4	-1.7157	0.0474067	Q9NPD3
ZNF326	-1.71676	0.0127403	Q5BKZ1
PGRMC2	-1.7198	0.0349227	O15173
CD59	-1.72596	0.0264866	P13987
PRDX4	-1.74984	0.0256554	Q13162
GNE	-1.76579	0.0135501	Q9Y223
SUCLG1	-1.77984	0.0193169	P53597
SCRN2	-1.82069	0.0333753	Q96FV2
	-1.88677	0.00827859	P0DPI2;A0A0B4J2D5
FAM136A	-1.89936	0.00895721	Q96C01
PIN4	-1.91867	0.000477122	Q9Y237
ZNF207	-1.93534	0.0136514	O43670
SF3B5	-2.01374	0.0249595	Q9BWJ5
PPP1CB	-2.0204	0.0189444	P62140
RPS29	-2.02136	0.0211508	P62273
DAD1	-2.03222	0.0276284	P61803
EDF1	-2.08457	0.029306	O60869
RAB23	-2.11369	0.00213133	Q9ULC3
JMJD6	-2.17887	0.00252847	Q6NYC1
DBI	-2.21172	0.00057466	P07108
GINS2	-2.2657	0.00151538	Q9Y248
SF3A2	-2.2968	0.0168494	Q15428
CHCHD2	-2.42958	0.0189237	Q9Y6H1;Q5T1J5
PMM2	-2.44922	0.0001861	O15305
DIABLO	-2.47748	0.000202692	Q9NR28
HMGA1	-2.50421	0.0331151	P17096
RPS28	-2.62523	0.00432744	P62857
REXO2	-2.72877	0.0236791	Q9Y3B8
SUMO2	-3.12845	0.0157096	P61956;Q6EEV6;P55854
IQGAP3	-3.13981	0.00156141	Q86VI3
PFDN1	-3.34365	2.76366e-06	O60925
FRYL	-3.36394	0.0432667	O94915
